# Dynamics and fermentation patterns of stool microbiota on simple carbon sources in *in vitro* batch cultures reveal dysbiosis in Crohn’s disease

**DOI:** 10.1101/2025.05.29.656803

**Authors:** Anna Detman-Ignatowska, Gabriele Schiro, Rafał Filip, Emilia Samborowska, Jakub Karczmarski, Kinga Jakubowska, Sara Jarmakiewicz-Czaja, Anna Williams, Nabahi Ramos Hickman, Daniel Laubitz, Anna Sikora

## Abstract

Crohn’s disease (CD)-associated dysbiosis is characterized by reduced microbial diversity, depletion of short-chain fatty acid (SCFA) producers, especially butyrate-forming taxa, and altered metabolic profiles. This study examined whether CD-related dysbiosis is reflected in the fermentation behavior of stool-derived microbial communities cultured in vitro on simple carbon substrates (glucose or acetate+lactate). Shotgun metagenomics and metabolomics revealed that CD-derived communities produced lower levels of butyrate (mainly *via* lactate and acetate), valerate, caproate, and propionate, and higher levels of ethanol and certain amino acids compared to healthy controls. These metabolic alterations aligned with compositional shifts, including a loss of beneficial commensals (e.g., *Coprococcus catus, Ruminococcus torques, Eubacterium rectale, Fusicatenibacter saccharivorans,* and *Faecalibacterium prausnitzii*) and an overrepresentation of CD-associated taxa, particularly *Escherichia coli.* Metabolic potential analysis revealed an enrichment of genes linked to ethanol and amino acid synthesis in CD-associated microbiotas, underscoring the metabolic adaptability of *E. coli.* Notably, acetate+lactate substrates supported the growth of healthy microbiota-associated bacteria, whereas glucose favored CD-associated taxa, highlighting disease-specific metabolic imbalances. These findings suggest that in vitro fermentation profiling may help distinguish CD-associated dysbiosis from a healthy microbiome and might support the development of microbiome-informed diagnostic or therapeutic approaches for CD.

**Graphical abstract:** 

**A short abstract:** CD-related dysbiosis alters stool microbial fermentation, reducing butyrate, propionate, valerate, caproate, and increasing ethanol/amino acids *in vitro*. Fermentation tests may help distinguish CD-associated patterns, suggesting potential for future microbiome-based diagnostics.
