## Supplementary material for "Dynamics and fermentation patterns of stool microbiota on simple carbon sources in *in vitro* batch cultures reveal dysbiosis in Crohn’s disease": Table S2: Table_S2.xlsx

### Sheet: mapping_file
				Table S2. Concentrations of metabolites (fermentation products) in post-fermentation liquids from batch cultures. Data used for the preparation of Figure 2 and Figure 5.
SampleID	Sample Name	Plate	Well	sample code	patient sex	patient age	diagnosis	sample type	substrate	sample description	pH	Et-OH (g/L)	LA (g/L)	AA(g/L)	PA(g/L)	IBA(g/L)	BA(g/L)	2MeB (g/L)	IVA (g/l)	VA (g/L)	ICA (g/l)	CA (g/L)	calprotecin	GABA (g/L)	L-alanine (g/L)	Leucine (g/L)	Isoleucine (g/L)	Glicine (g/L)	B-alanine (g/L)
25	AS0568_088	1	H4	AS0568_088	M	19	healthy	Faeces	stool	H1_S	6.96	0.0303333	0.000163645	0.140935	0.104012	0.0205358	0.0598381	0.0227358	0.0163796	0.0150495	0.000194758	0.000238511	negative	<LOQ	<LOQ	<LOQ	<LOQ	<LOQ	<LOQ
26	AS0568_076	1	G4	AS0568_076	M	19	healthy	Faecal batch cultures	glucose	H1_Gl_A	5.3	0.85	3.70717	1.54975	0.692645	0.00859865	1.15093	0.00623606	0.00714604	0.0417824	0.002322	0.000342666		0.023258	0.048152	0.031568	0.022821	<LOQ	<LOQ
27	AS0568_064	1	F4	AS0568_064	M	19	healthy	Faecal batch cultures	glucose	H1_Gl_B	5.13	0.766	4.55131	1.89952	0.679339	0.0081396	0.927641	0.00455704	0.00628508	0.03946	0.00146475	0.000263679		0.024832	0.04829	0.033331	0.023306	<LOQ	<LOQ
28	AS0568_052	1	E4	AS0568_052	M	19	healthy	Faecal batch cultures	glucose	H1_Gl_C	4.88	0.829	5.5755	1.85998	0.526141	0.00604258	0.455843	0.00310986	0.00445593	0.0265477	0.000549427	0.000145197		0.028049	0.047338	0.032889	0.021937	<LOQ	<LOQ
29	AS0568_040	1	D4	AS0568_040	M	19	healthy	Faecal batch cultures	acetate_lactate	H1_LA_A	7.14	0.051	0.00072064	2.91934	2.26044	0.0772328	1.76945	0.0668737	0.0535805	0.0817357	0.0308945	0.000858408		<LOQ	<LOQ	<LOQ	<LOQ	<LOQ	<LOQ
30	AS0568_028	1	C4	AS0568_028	M	19	healthy	Faecal batch cultures	acetate_lactate	H1_LA_B	7.07	0.045	0.0006756	3.08331	2.21451	0.0787175	1.80845	0.0690644	0.0666541	0.0839631	0.0154688	0.000925779		<LOQ	<LOQ	<LOQ	<LOQ	<LOQ	<LOQ
31	AS0568_016	1	B4	AS0568_016	M	19	healthy	Faecal batch cultures	acetate_lactate	H1_LA_C	7.1	0.024	0.00189889	3.03339	2.26997	0.0834366	1.7925	0.0713593	0.056148	0.0860159	0.0302406	0.00109305		<LOQ	<LOQ	<LOQ	<LOQ	<LOQ	<LOQ
32	AS0568_004	1	A4	AS0568_004
33	AS0568_089	1	H5	AS0568_089	F	18	healthy	Faeces	stool	H2_S	6.69	<LOQ	0.000108096	0.0763073	0.0474468	0.00710049	0.0265428	0.00531348	0.00711438	0.00718144	5.22711e-05	0.000224572	negative	<LOQ	<LOQ	<LOQ	<LOQ	<LOQ	<LOQ
34	AS0568_077	1	G5	AS0568_077	F	18	healthy	Faecal batch cultures	glucose	H2_Gl_A	4.07	0.532	7.19355	2.94506	0.490986	0.00544784	0.152294	0.000822147	0.00425984	0.00860956	<LOQ	0.000225347		0.031069	0.037918	0.025734	0.017973	0.004875	<LOQ
35	AS0568_065	1	F5	AS0568_065	F	18	healthy	Faecal batch cultures	glucose	H2_Gl_B	4.04	0.58	6.93047	2.72676	0.450117	0.00462137	0.0725489	0.000524948	0.00359293	0.00556813	<LOQ	0.000225347		0.033258	0.036893	0.026076	0.018808	0.006092	<LOQ
36	AS0568_053	1	E5	AS0568_053	F	18	healthy	Faecal batch cultures	glucose	H2_Gl_C	4.11	0.454	6.41101	2.87868	0.477635	0.00538881	0.233328	0.000821125	0.00466019	0.00838692	<LOQ	<LOQ		0.027691	0.03946	0.024348	0.016515	0.004921	<LOQ
37	AS0568_041	1	D5	AS0568_041	F	18	healthy	Faecal batch cultures	acetate_lactate	H2_LA_A	6.75	<LOQ	0.00246729	3.3606	2.16536	0.0529153	1.13498	0.0429589	0.0515225	0.0755578	0.00466491	0.00113486		<LOQ	<LOQ	<LOQ	<LOQ	<LOQ	<LOQ
38	AS0568_029	1	C5	AS0568_029	F	18	healthy	Faecal batch cultures	acetate_lactate	H2_LA_B	6.77	<LOQ	0.00414548	3.37972	2.05619	0.0586213	1.24876	0.0462863	0.0568292	0.0942588	0.00590315	0.0010733		<LOQ	<LOQ	<LOQ	<LOQ	<LOQ	<LOQ
39	AS0568_017	1	B5	AS0568_017	F	18	healthy	Faecal batch cultures	acetate_lactate	H2_LA_C	6.86	<LOQ	0.00212048	3.0009	1.87322	0.0565508	1.69467	0.0478928	0.0603568	0.094124	0.00163086	0.00129516		<LOQ	<LOQ	<LOQ	<LOQ	<LOQ	<LOQ
40	AS0568_005	1	A5	AS0568_005
41	AS0568_090	1	H6	AS0568_090	M	40	healthy	Faeces	stool	H3_S	6.67	<LOQ	0.000172954	0.139072	0.0620756	0.00865505	0.0519215	0.00701088	0.00782895	0.0167554	0.000469666	0.0132947	positive	<LOQ	<LOQ	<LOQ	<LOQ	<LOQ	<LOQ
42	AS0568_078	1	G6	AS0568_078	M	40	healthy	Faecal batch cultures	glucose	H3_Gl_A	4.06	0.358	6.76167	2.56634	0.340439	0.00527074	0.571495	0.00201707	0.00346936	0.0174969	0.00147288	0.0242642		0.036904	0.03987	0.028218	0.01753	0.00771	<LOQ
43	AS0568_066	1	F6	AS0568_066	M	40	healthy	Faecal batch cultures	glucose	H3_Gl_B	4.14	0.523	7.07967	2.84039	0.434644	0.00608047	0.517726	0.00189553	0.00407601	0.0190248	0.00141132	0.0288862		0.034771	0.047161	0.02856	0.018065	0.007215	<LOQ
44	AS0568_054	1	E6	AS0568_054	M	40	healthy	Faecal batch cultures	glucose	H3_Gl_C	4.12	0.589	7.26451	2.69801	0.439043	0.00613157	0.276476	0.00185366	0.00391771	0.016302	0.00112557	0.0117831		0.030671	0.039351	0.027299	0.017852	0.006595	<LOQ
45	AS0568_042	1	D6	AS0568_042	M	40	healthy	Faecal batch cultures	acetate_lactate	H3_LA_A	6.76	<LOQ	0.00212138	3.16535	2.19238	0.0637687	1.19687	0.0497863	0.0570631	0.143949	0.0096597	0.0799457		<LOQ	<LOQ	<LOQ	<LOQ	<LOQ	<LOQ
46	AS0568_030	1	C6	AS0568_030	M	40	healthy	Faecal batch cultures	acetate_lactate	H3_LA_B	6.74	<LOQ	0.0011224	3.35538	2.17567	0.0645644	1.20136	0.0508383	0.0561562	0.13447	0.0108213	0.082737		<LOQ	<LOQ	<LOQ	<LOQ	<LOQ	<LOQ
47	AS0568_018	1	B6	AS0568_018	M	40	healthy	Faecal batch cultures	acetate_lactate	H3_LA_C	6.68	<LOQ	0.00239523	3.28354	2.17306	0.0542661	1.11606	0.0458247	0.0460137	0.120299	0.00899411	0.0701769		<LOQ	<LOQ	<LOQ	<LOQ	<LOQ	<LOQ
48	AS0568_006	1	A6	AS0568_006
49	AS0568_091	1	H7	AS0568_091	M	36	healthy	Faeces	stool	H4_S	6.7	<LOQ	5.67504e-05	0.073224	0.0234999	0.00484076	0.0168149	0.0035497	0.00409405	0.00735336	0.000611378	0.00479849	negative	<LOQ	<LOQ	<LOQ	<LOQ	<LOQ	<LOQ
50	AS0568_079	1	G7	AS0568_079	M	36	healthy	Faecal batch cultures	glucose	H4_Gl_A	4.07	0.555	6.90253	3.18347	0.559232	0.00528396	0.147889	0.00154931	0.00495841	0.0180331	0.000795682	0.00380998		0.047828	0.036828	0.022522	0.015471	0.00685	<LOQ
51	AS0568_067	1	F7	AS0568_067	M	36	healthy	Faecal batch cultures	glucose	H4_Gl_B	4.09	0.551	6.96402	3.23388	0.611248	0.00561261	0.151569	0.00145331	0.00475109	0.0202013	0.000936233	0.00334767		0.049163	0.037999	0.021792	0.015163	0.006895	<LOQ
52	AS0568_055	1	E7	AS0568_055	M	36	healthy	Faecal batch cultures	glucose	H4_Gl_C	4.08	0.573	7.13486	3.38144	0.640885	0.00579323	0.184889	0.00159221	0.0052985	0.0240741	0.000944365	0.00532584		0.050128	0.036973	0.021693	0.014969	0.007031	<LOQ
53	AS0568_043	1	D7	AS0568_043	M	36	healthy	Faecal batch cultures	acetate_lactate	H4_LA_A	6.96	<LOQ	0.000408963	2.78365	1.63736	0.0576953	1.7046	0.0448504	0.0553534	0.457798	0.0110048	0.063456		<LOQ	<LOQ	<LOQ	<LOQ	<LOQ	<LOQ
54	AS0568_031	1	C7	AS0568_031	M	36	healthy	Faecal batch cultures	acetate_lactate	H4_LA_B	6.97	<LOQ	0.00100619	2.72694	1.66867	0.0554406	1.60365	0.0444643	0.052216	0.406991	0.0110443	0.0560276		<LOQ	<LOQ	<LOQ	<LOQ	<LOQ	<LOQ
55	AS0568_019	1	B7	AS0568_019	M	36	healthy	Faecal batch cultures	acetate_lactate	H4_LA_C	6.97	<LOQ	0.00127283	2.81322	1.66612	0.0632339	1.78554	0.0486701	0.0609491	0.473166	0.010884	0.0634606		<LOQ	<LOQ	<LOQ	<LOQ	<LOQ	<LOQ
56	AS0568_007	1	A7	AS0568_007
57	AS0568_092	1	H8	AS0568_092	F	31	healthy	Faeces	stool	H5_S	6.8	<LOQ	9.63856e-05	0.0759468	0.0299896	0.00710137	0.0251228	0.00591775	0.00762843	0.00574549	#DIV/0!	0.000763932	negative	<LOQ	<LOQ	<LOQ	<LOQ	<LOQ	<LOQ
58	AS0568_080	1	G8	AS0568_080	F	31	healthy	Faecal batch cultures	glucose	H5_Gl_A	4.14	0.558	7.88	3.10255	0.358146	0.00507602	0.078039	0.00170353	0.00490428	0.00742383	<LOQ	0.000457663		0.036288	0.044023	0.026413	0.01615	0.011567	<LOQ
59	AS0568_068	1	F8	AS0568_068	F	31	healthy	Faecal batch cultures	glucose	H5_Gl_B	4.06	0.699	9.66734	3.17037	0.365879	0.00467071	0.0648243	0.00128173	0.00465713	0.00617682	7.43411e-05	0.000694625		0.041493	0.048096	0.027954	0.016758	0.00998	<LOQ
60	AS0568_056	1	E8	AS0568_056	F	31	healthy	Faecal batch cultures	glucose	H5_Gl_C	4.11	0.702	8.10373	2.16675	0.354256	0.00436056	0.0595368	0.00132054	0.00413524	0.00605427	<LOQ	0.000447208		0.040582	0.043601	0.027202	0.017063	0.009845	<LOQ
61	AS0568_044	1	D8	AS0568_044	F	31	healthy	Faecal batch cultures	acetate_lactate	H5_LA_A	6.78	<LOQ	3.26618	2.67627	1.66223	0.0610241	1.45149	0.053125	0.0418181	0.0594999	0.0452133	0.00111512		<LOQ	<LOQ	<LOQ	<LOQ	<LOQ	<LOQ
62	AS0568_032	1	C8	AS0568_032	F	31	healthy	Faecal batch cultures	acetate_lactate	H5_LA_B	6.79	<LOQ	5.85268	1.99887	0.709026	0.0336281	1.01074	0.0358487	0.0503695	0.044111	0.00103381	0.000696948		<LOQ	<LOQ	0.015165	0.010992	<LOQ	<LOQ
63	AS0568_020	1	B8	AS0568_020	F	31	healthy	Faecal batch cultures	acetate_lactate	H5_LA_C	6.78	<LOQ	6.14055	1.98395	0.601119	0.0349109	0.944402	0.039223	0.0481012	0.0424605	0.0119469	0.000744573		<LOQ	<LOQ	0.010118	0.009137	<LOQ	<LOQ
64	AS0568_008	1	A8	AS0568_008
65	AS0568_093	1	H9	AS0568_093	M	38	healthy	Faeces	stool	H6_S	6.7	<LOQ	0.000171152	0.0769246	0.068965	0.00488218	0.0454527	0.00336246	0.00380945	0.00783643	7.51155e-05	0.000271423	negative	<LOQ	<LOQ	<LOQ	<LOQ	<LOQ	<LOQ
66	AS0568_081	1	G9	AS0568_081	M	38	healthy	Faecal batch cultures	glucose	H6_Gl_A	4.36	0.452	4.87252	2.37297	0.8652	0.00406275	0.423067	0.000459585	0.00570498	0.0110331	0.000202115	0.000109189		0.018453	0.062922	0.022176	0.016366	<LOQ	<LOQ
67	AS0568_069	1	F9	AS0568_069	M	38	healthy	Faecal batch cultures	glucose	H6_Gl_B	4.3	0.602	5.19743	2.46761	0.841581	0.00382397	0.379723	0.000342135	0.00467449	0.0105419	0.00022767	0.000241609		0.018071	0.059754	0.022331	0.016356	<LOQ	<LOQ
68	AS0568_057	1	E9	AS0568_057	M	38	healthy	Faecal batch cultures	glucose	H6_Gl_C	4.38	0.465	4.77595	2.42462	1.00762	0.0043218	0.457782	0.00054231	0.00625138	0.0120799	8.47953e-05	0.000291557		0.018367	0.066168	0.023319	0.017154	<LOQ	<LOQ
69	AS0568_045	1	D9	AS0568_045	M	38	healthy	Faecal batch cultures	acetate_lactate	H6_LA_A	6.8	<LOQ	0.00313749	3.17846	2.0831	0.049035	1.09406	0.0418621	0.0487211	0.0658943	0.0067058	0.000276456		<LOQ	<LOQ	0.011803	0.009445	<LOQ	<LOQ
70	AS0568_033	1	C9	AS0568_033	M	38	healthy	Faecal batch cultures	acetate_lactate	H6_LA_B	6.86	<LOQ	0.00166288	3.19602	2.27621	0.0513813	1.4721	0.0438955	0.0532445	0.0694239	0.00724477	0.000688817		<LOQ	<LOQ	0.012022	0.009665	<LOQ	<LOQ
71	AS0568_021	1	B9	AS0568_021	M	38	healthy	Faecal batch cultures	acetate_lactate	H6_LA_C	6.84	<LOQ	0.00244477	2.95612	2.03904	0.0595298	1.26276	0.0484566	0.0598359	0.0648995	0.00604719	0.000623768		<LOQ	<LOQ	<LOQ	<LOQ	<LOQ	<LOQ
72	AS0568_009	1	A9	AS0568_009
81	AS0568_095	1	H11	AS0568_095	F	43	Leśniowski-Crohn's disease	Faeces	stool	CD_1_S	6.68	<LOQ	0.00797718	0.0103694	0.00541105	0.000399726	0.00251965	0.000394222	0.00070674	9.70235e-05	<LOQ	0.0002993	positive	<LOQ	<LOQ	<LOQ	<LOQ	0.00512	<LOQ
82	AS0568_083	1	G11	AS0568_083	F	43	Leśniowski-Crohn's disease	Faecal batch cultures	glucose	CD_1_Gl_A	4.52	0.499	4.76075	0.474829	0.0124914	0.000859954	0.00304861	<LOQ	0.000499416	0.000144003	<LOQ	<LOQ		0.049124	0.029592	0.038911	0.02306	0.009691	<LOQ
83	AS0568_071	1	F11	AS0568_071	F	43	Leśniowski-Crohn's disease	Faecal batch cultures	glucose	CD_1_Gl_B	4.56	0.542	5.84842	0.576445	0.0107779	0.00113133	0.00334994	<LOQ	0.000545374	0.000139918	<LOQ	<LOQ		0.055177	0.035113	0.043421	0.026339	0.011149	<LOQ
84	AS0568_059	1	E11	AS0568_059	F	43	Leśniowski-Crohn's disease	Faecal batch cultures	glucose	CD_1_Gl_C	4.51	0.542	5.79018	0.546414	0.0118528	0.000932204	0.00322747	<LOQ	0.000449372	0.000220601	<LOQ	<LOQ		0.055626	0.037895	0.04082	0.023186	0.011381	<LOQ
85	AS0568_047	1	D11	AS0568_047	F	43	Leśniowski-Crohn's disease	Faecal batch cultures	acetate_lactate	CD_1_LA_A	6.39	0.027	0.00364013	3.21997	2.22809	0.00184943	0.0065219	0.000695505	0.00136037	0.000127662	<LOQ	<LOQ		<LOQ	0.023432	0.042624	0.024321	0.00655	<LOQ
86	AS0568_035	1	C11	AS0568_035	F	43	Leśniowski-Crohn's disease	Faecal batch cultures	acetate_lactate	CD_1_LA_B	6.46	0.027	0.00181151	3.55898	2.54966	0.00182828	0.00374556	0.000798657	0.00184243	0.000208345	<LOQ	<LOQ		<LOQ	0.02307	0.038812	0.022307	0.006718	<LOQ
87	AS0568_023	1	B11	AS0568_023	F	43	Leśniowski-Crohn's disease	Faecal batch cultures	acetate_lactate	CD_1_LA_C	6.4	0.033	0.00185745	3.6814	2.64517	0.00196662	0.00425395	0.000862998	0.00181587	<LOQ	<LOQ	<LOQ		<LOQ	0.020835	0.043162	0.025262	0.006632	<LOQ
88	AS0568_011	1	A11	AS0568_011
89	AS0568_096	1	H12	AS0568_096	M	30	Leśniowski-Crohn's disease	Faeces	stool	CD_2_S	6.69	<LOQ	0.00809729	0.136089	0.0454212	0.00213843	0.0229336	0.00147101	0.00135969	0.0027616	0.00202696	0.00117242	positive	<LOQ	<LOQ	<LOQ	<LOQ	0.00504	<LOQ
90	AS0568_084	1	G12	AS0568_084	M	30	Leśniowski-Crohn's disease	Faecal batch cultures	glucose	CD_2_Gl_A	4.07	0.69	9.39061	1.79673	0.0163658	0.00138156	0.075053	<LOQ	0.000742485	0.00229997	<LOQ	0.00118597		0.053178	0.035502	0.028558	0.018832	0.011267	<LOQ
91	AS0568_072	1	F12	AS0568_072	M	30	Leśniowski-Crohn's disease	Faecal batch cultures	glucose	CD_2_Gl_B	4.05	0.725	9.6663	2.10403	0.0260628	0.00149963	0.0766011	<LOQ	0.00081704	0.0034714	<LOQ	0.00150076		0.056566	0.036056	0.028977	0.019018	0.01215	<LOQ
92	AS0568_060	1	E12	AS0568_060	M	30	Leśniowski-Crohn's disease	Faecal batch cultures	glucose	CD_2_Gl_C	4.12	0.765	8.47843	1.79918	0.0188222	0.00130315	0.0627669	<LOQ	0.000526991	0.00240618	<LOQ	0.00147056		0.053689	0.038034	0.032353	0.021222	0.01215	<LOQ
93	AS0568_048	1	D12	AS0568_048	M	30	Leśniowski-Crohn's disease	Faecal batch cultures	acetate_lactate	CD_2_LA_A	6.78	0.067	3.91986	3.17457	0.258493	0.0337514	1.51452	0.0346537	0.00395652	0.056577	0.0745514	0.00411664		<LOQ	0.056314	<LOQ	<LOQ	0.009099	<LOQ
94	AS0568_036	1	C12	AS0568_036	M	30	Leśniowski-Crohn's disease	Faecal batch cultures	acetate_lactate	CD_2_LA_B	6.73	0.052	4.68763	2.1739	0.26402	0.0359269	1.08553	0.0343708	0.00379004	0.0753525	0.069991	0.00245674		<LOQ	0.047179	<LOQ	<LOQ	0.007968	<LOQ
95	AS0568_024	1	B12	AS0568_024	M	30	Leśniowski-Crohn's disease	Faecal batch cultures	acetate_lactate	CD_2_LA_C	6.81	0.064	2.7589	2.39376	0.245517	0.0435149	1.92445	0.0388697	0.00481645	0.104367	0.0761149	0.00610991		<LOQ	0.079987	<LOQ	<LOQ	0.009195	<LOQ
96	AS0568_012	1	A12	AS0568_012
105	AS0568_182	2	H2	AS0568_182	M	29	Leśniowski-Crohn's disease	Faeces	stool	CD_4_S	6.69	0.0323333	0.000782495	0.0990986	0.0590299	0.0154389	0.0538872	0.0100976	0.00666398	0.00439602	0.0106157	0.00062764	positive	<LOQ	<LOQ	<LOQ	<LOQ	<LOQ	<LOQ
106	AS0568_170	2	G2	AS0568_170	M	29	Leśniowski-Crohn's disease	Faecal batch cultures	glucose	CD_4_Gl_A	4.16	0.616	7.0738	1.04773	0.0411655	0.00381252	0.157883	0.000401371	0.00256244	0.000511671	0.00167035	<LOQ		0.040863	0.046412	0.0399	0.024366	0.01035	<LOQ
107	AS0568_158	2	F2	AS0568_158	M	29	Leśniowski-Crohn's disease	Faecal batch cultures	glucose	CD_4_Gl_B	4.12	0.579	8.21073	1.36541	0.0588788	0.00422487	0.187534	0.000252261	0.00251444	0.000537204	0.00228599	<LOQ		0.038141	0.038528	0.037335	0.022025	0.009348	<LOQ
108	AS0568_146	2	E2	AS0568_146	M	29	Leśniowski-Crohn's disease	Faecal batch cultures	glucose	CD_4_Gl_C	4.25	0.593	6.9018	1.07355	0.0477572	0.00348563	0.286143	0.000134812	0.00212941	0.000552523	0.00179232	<LOQ		0.040372	0.039646	0.03835	0.023155	0.010037	<LOQ
109	AS0568_134	2	D2	AS0568_134	M	29	Leśniowski-Crohn's disease	Faecal batch cultures	acetate_lactate	CD_4_LA_A	6.69	0.094	0.00287986	4.40252	2.52434	0.0367894	0.368952	0.0395355	0.0130144	0.0061472	0.0633805	0.000153329		<LOQ	0.024379	<LOQ	0.010941	<LOQ	<LOQ
110	AS0568_122	2	C2	AS0568_122	M	29	Leśniowski-Crohn's disease	Faecal batch cultures	acetate_lactate	CD_4_LA_B	6.67	0.081	0.00437338	4.09559	2.49716	0.0317187	0.37459	0.0359201	0.0122056	0.00673241	0.059632	0.00031595		<LOQ	0.024142	<LOQ	0.012464	<LOQ	<LOQ
111	AS0568_110	2	B2	AS0568_110	M	29	Leśniowski-Crohn's disease	Faecal batch cultures	acetate_lactate	CD_4_LA_C	6.66	0.056	0.000635064	4.32695	2.46767	0.0261563	0.338821	0.0315541	0.0125957	0.0039412	0.0541645	8.71185e-05		<LOQ	0.023659	<LOQ	0.014064	<LOQ	<LOQ
112	AS0568_098	2	A2	AS0568_098
113	AS0568_183	2	H3	AS0568_183	M	49	Leśniowski-Crohn's disease	Faeces	stool	CD_6_S	6.67	<LOQ	0.00075397	0.0288562	0.00520782	0.00243624	0.000499877	0.00119186	0.000812955	0.000113364	0.00373855	0.000261355	positive	<LOQ	<LOQ	<LOQ	<LOQ	0.00511	<LOQ
114	AS0568_171	2	G3	AS0568_171	M	49	Leśniowski-Crohn's disease	Faecal batch cultures	glucose	CD_6_Gl_A	4.02	0.217	9.22413	0.380368	0.00458481	0.0014917	0.00204768	9.90661e-05	0.000961043	<LOQ	<LOQ	<LOQ		0.057712	0.033596	0.047104	0.026449	0.012856	<LOQ
115	AS0568_159	2	F3	AS0568_159	M	49	Leśniowski-Crohn's disease	Faecal batch cultures	glucose	CD_6_Gl_B	4.14	0.325	7.98242	0.471717	0.00288838	0.00126085	0.00199657	4.59585e-05	0.000812955	<LOQ	<LOQ	<LOQ		0.052942	0.035746	0.044594	0.026135	0.012705	<LOQ
116	AS0568_147	2	E3	AS0568_147	M	49	Leśniowski-Crohn's disease	Faecal batch cultures	glucose	CD_6_Gl_C	4.05	0.243	7.61706	0.368696	0.0030958	0.00114984	0.00223006	0.000106215	0.000790486	<LOQ	<LOQ	0.000145197		0.054278	0.035667	0.045469	0.026285	0.013061	<LOQ
117	AS0568_135	2	D3	AS0568_135	M	49	Leśniowski-Crohn's disease	Faecal batch cultures	acetate_lactate	CD_6_LA_A	6.66	0.067	8.79697	1.88367	0.0893146	0.0556335	0.00519585	0.0391423	0.00624627	0.00761481	0.0708808	<LOQ		<LOQ	0.029004	<LOQ	<LOQ	0.010725	<LOQ
118	AS0568_123	2	C3	AS0568_123	M	49	Leśniowski-Crohn's disease	Faecal batch cultures	acetate_lactate	CD_6_LA_B	6.64	0.054	8.73928	1.76959	0.0832555	0.0489328	0.00361692	0.0367035	0.00551502	0.00666092	0.0720911	7.66643e-05		<LOQ	0.028484	<LOQ	<LOQ	0.011432	<LOQ
119	AS0568_111	2	B3	AS0568_111	M	49	Leśniowski-Crohn's disease	Faecal batch cultures	acetate_lactate	CD_6_LA_C	6.64	0.045	8.97973	1.70262	0.0582106	0.0385878	0.00195428	0.0359242	0.00472453	0.00563043	0.068395	<LOQ		<LOQ	0.02718	<LOQ	<LOQ	0.012028	<LOQ
120	AS0568_099	2	A3	AS0568_099
121	AS0568_184	2	H4	AS0568_184	F	23	Leśniowski-Crohn's disease	Faeces	stool	CD_7_S	6.7	<LOQ	0.000393049	0.164216	0.0771714	0.0121019	0.0162249	0.0106831	0.00525867	0.00216448	5.34327e-05	8.59569e-05	negative	<LOQ	<LOQ	<LOQ	<LOQ	<LOQ	<LOQ
122	AS0568_172	2	G4	AS0568_172	F	23	Leśniowski-Crohn's disease	Faecal batch cultures	glucose	CD_7_Gl_A	4.68	1.072	5.27841	0.971092	0.0122551	0.00252259	0.880483	0.000994746	0.00234593	0.00197213	<LOQ	<LOQ		0.053814	0.042448	0.039529	0.026972	0.012817	<LOQ
123	AS0568_160	2	F4	AS0568_160	F	23	Leśniowski-Crohn's disease	Faecal batch cultures	glucose	CD_7_Gl_B	4.65	1.075	4.84802	1.02091	0.0113446	0.00258515	0.767456	0.000983512	0.00220805	0.00238984	8.71185e-05	0.000299688		0.052249	0.040129	0.039299	0.026272	0.013756	<LOQ
124	AS0568_148	2	E4	AS0568_148	F	23	Leśniowski-Crohn's disease	Faecal batch cultures	glucose	CD_7_Gl_C	4.66	0.978	5.09223	0.894869	0.0112765	0.00245827	0.784073	0.000874233	0.00227546	0.00212635	<LOQ	<LOQ		0.05442	0.045568	0.038238	0.030588	0.02304	<LOQ
125	AS0568_136	2	D4	AS0568_136	F	23	Leśniowski-Crohn's disease	Faecal batch cultures	acetate_lactate	CD_7_LA_A	6.78	0.06	1.63876	2.75285	0.171	0.00545225	2.54176	0.0087168	0.00700101	0.103863	0.0108097	0.0105146		<LOQ	0.008818	0.036731	0.026724	0.005444	<LOQ
126	AS0568_124	2	C4	AS0568_124	F	23	Leśniowski-Crohn's disease	Faecal batch cultures	acetate_lactate	CD_7_LA_B	6.81	0.065	2.21286	2.83108	0.169834	0.00455176	2.75056	0.00715523	0.00621972	0.112912	0.00811712	0.00995358		<LOQ	0.010469	0.039522	0.027526	0.005954	<LOQ
127	AS0568_112	2	B4	AS0568_112	F	23	Leśniowski-Crohn's disease	Faecal batch cultures	acetate_lactate	CD_7_LA_C	6.83	0.068	1.73164	3.0782	0.17391	0.00402222	2.80401	0.00500437	0.00548949	0.122192	0.00360903	0.0114845		<LOQ	0.00681	0.024584	0.018471	0.005048	<LOQ
128	AS0568_100	2	A4	AS0568_100
129	AS0568_185	2	H5	AS0568_185	F	48	Leśniowski-Crohn's disease	Faeces	stool	CD_8_S	6.66	0.0523333	0.00182292	0.121222	0.0504063	0.00150521	0.0170792	0.00158574	0.00255189	0.00115918	<LOQ	0.000292718	positive	<LOQ	<LOQ	0.01492	0.00983	0.00511	<LOQ
130	AS0568_173	2	G5	AS0568_173	F	48	Leśniowski-Crohn's disease	Faecal batch cultures	glucose	CD_8_Gl_A	6.02	2.104	0.00151605	1.1017	0.731361	0.00263361	1.19124	0.00131748	0.00270542	0.0190421	<LOQ	<LOQ		0.038341	0.009221	0.036725	0.025812	0.00524	<LOQ
131	AS0568_161	2	F5	AS0568_161	F	48	Leśniowski-Crohn's disease	Faecal batch cultures	glucose	CD_8_Gl_B	5.83	2.391	2.22604	1.25127	0.53218	0.00235694	0.0725718	0.000711846	0.00231427	0.00168821	<LOQ	<LOQ		0.036734	0.01209	0.032066	0.022692	0.017898	<LOQ
132	AS0568_149	2	E5	AS0568_149	F	48	Leśniowski-Crohn's disease	Faecal batch cultures	glucose	CD_8_Gl_C	5.73	2.311	1.34827	1.56577	0.959652	0.00280278	0.0738203	0.00142778	0.00408418	0.00277896	<LOQ	<LOQ		0.044306	0.024691	0.039443	0.022613	0.011167	<LOQ
133	AS0568_137	2	D5	AS0568_137	F	48	Leśniowski-Crohn's disease	Faecal batch cultures	acetate_lactate	CD_8_LA_A	6.59	0.078	0.00851076	4.38361	2.49064	0.00338607	0.0351418	0.00318033	0.00361744	0.00123679	0.000768966	<LOQ		<LOQ	0.018884	0.047807	0.028201	0.007915	<LOQ
134	AS0568_125	2	C5	AS0568_125	F	48	Leśniowski-Crohn's disease	Faecal batch cultures	acetate_lactate	CD_8_LA_B	6.61	0.096	0.00740638	4.49719	2.64857	0.00255078	0.107837	0.00183936	0.00331105	0.00194762	<LOQ	0.000491348		<LOQ	0.019599	0.052159	0.030996	0.006816	<LOQ
135	AS0568_113	2	B5	AS0568_113	F	48	Leśniowski-Crohn's disease	Faecal batch cultures	acetate_lactate	CD_8_LA_C	6.62	0.101	0.00617949	4.75875	2.73772	0.00276049	0.118406	0.00200788	0.00374306	0.00202932	<LOQ	<LOQ		<LOQ	0.018782	0.047501	0.028453	0.005277	<LOQ
136	AS0568_101	2	A5	AS0568_101
137	AS0568_186	2	H6	AS0568_186	M	50	Leśniowski-Crohn's disease	Faeces	stool	CD_5_S	6.65	<LOQ	0.00196825	0.126711	0.0573256	0.00398845	0.0184106	0.00339072	0.00840121	0.00020426	9.56368e-05	5.22711e-05	positive	<LOQ	<LOQ	0.01057	0.00854	<LOQ	<LOQ
138	AS0568_174	2	G6	AS0568_174	M	50	Leśniowski-Crohn's disease	Faecal batch cultures	glucose	CD_5_Gl_A	4.27	0.776	6.88291	1.04073	0.0593559	0.000812374	0.0124966	<LOQ	0.000377881	6.43419e-05	<LOQ	<LOQ		0.066814	0.034898	0.037567	0.025845	0.020526	<LOQ
139	AS0568_162	2	F6	AS0568_162	M	50	Leśniowski-Crohn's disease	Faecal batch cultures	glucose	CD_5_Gl_B	4.36	0.808	6.34722	0.99865	0.0563638	0.000983308	0.0115345	<LOQ	0.000517799	0.000128684	<LOQ	<LOQ		0.068609	0.041992	0.046565	0.029221	0.017157	<LOQ
140	AS0568_150	2	E6	AS0568_150	M	50	Leśniowski-Crohn's disease	Faecal batch cultures	glucose	CD_5_Gl_C	4.32	0.714	6.52437	1.03411	0.0524872	0.000898722	0.0116631	<LOQ	0.00043201	0.000139918	<LOQ	<LOQ		0.063388	0.032152	0.0344	0.025051	0.019632	<LOQ
141	AS0568_138	2	D6	AS0568_138	M	50	Leśniowski-Crohn's disease	Faecal batch cultures	acetate_lactate	CD_5_LA_A	6.65	0.053	0.00199527	3.45489	2.63992	0.0029605	0.0996877	0.00245112	0.0032028	0.000538225	<LOQ	<LOQ		<LOQ	0.022552	0.047963	0.026998	<LOQ	<LOQ
142	AS0568_126	2	C6	AS0568_126	M	50	Leśniowski-Crohn's disease	Faecal batch cultures	acetate_lactate	CD_5_LA_B	6.64	0.068	0.00249522	3.56242	2.63654	0.0022424	0.0733621	0.00189247	0.00331105	0.000267581	0.000451855	<LOQ		<LOQ	0.022069	0.050551	0.028098	<LOQ	<LOQ
143	AS0568_114	2	B6	AS0568_114	M	50	Leśniowski-Crohn's disease	Faecal batch cultures	acetate_lactate	CD_5_LA_C	6.64	0.06	0.00251684	3.59365	2.70986	0.00331734	0.0857231	0.00293215	0.00455296	0.000371753	0.000515742	0.00030898		<LOQ	0.024937	0.052263	0.029068	<LOQ	<LOQ
144	AS0568_102	2	A6	AS0568_102
