## Supplementary material for "Dynamics and fermentation patterns of stool microbiota on simple carbon sources in *in vitro* batch cultures reveal dysbiosis in Crohn’s disease": Table S7: Table_S7.xlsx

### Sheet: Sheet1
Table S7. A complete list of selected enzymes and biochemical reactions is possible under the conditions applied in batch cultures prepared using HUMAnN3. Data was used to prepare Figure 6.
RX_ID	Matches	Reaction.Direction	Products.of.reaction	Reactants.of.reaction	EC.Number
CITRAMALATE-LYASE-RXN	Acetate	REVERSIBLE	PYRUVATE // ACET	S-CITRAMALATE	EC-4.1.3.22
RXN-13328	GLY	REVERSIBLE	SUCC-S-ALD // GLY	4-AMINO-BUTYRATE // GLYOX	EC-2.6.1.96
RXN-13328	gaba	REVERSIBLE	SUCC-S-ALD // GLY	4-AMINO-BUTYRATE // GLYOX	EC-2.6.1.96
VALGLU-RXN	Acetate	REVERSIBLE	GLT // CPD-280 // ACET	WATER // 5-ACETAMIDOVALERATE // 2-KETOGLUTARATE	EC-2.6.1
R562-RXN	CP	REVERSIBLE	6-OXO-HEXANOATE // GLT	CPD-884 // 2-KETOGLUTARATE	EC-2.6.1.116
GLUTACONATE-COA-TRANSFERASE-RXN	Acetate	REVERSIBLE	ACET // GLUTACONYL-COA	ACETYL-COA // GLUTACONATE	EC-2.8.3.12
RXN-15723	Acetate	REVERSIBLE	ACET // D-LACTOYL-COA	ACETYL-COA // D-LACTATE	EC-2.8.3.1
RXN-15724	Acetate	REVERSIBLE	ACET // LACTOYL-COA	ACETYL-COA // L-LACTATE	EC-2.8.3.1
ACETOACETYL-COA-TRANSFER-RXN	Acetate	REVERSIBLE	ACET // ACETOACETYL-COA	ACETYL-COA // 3-KETOBUTYRATE	EC-2.8.3.9
2.8.3.10-RXN	Acetate	REVERSIBLE	ACET // 3S-CITRYL-COA	ACETYL-COA // CIT	EC-2.8.3.10
RXN0-7075	Acetate	REVERSIBLE	OXALYL-COA // ACET	ACETYL-COA // OXALATE	EC-2.8.3.19
PROPIONATE-COA-TRANSFERASE-RXN	Acetate	REVERSIBLE	ACET // PROPIONYL-COA	ACETYL-COA // PROPIONATE	EC-2.8.3.1
PROPIONATE-COA-TRANSFERASE-RXN	Prop	REVERSIBLE	ACET // PROPIONYL-COA	ACETYL-COA // PROPIONATE	EC-2.8.3.1
ACETATEKIN-RXN	Acetate	REVERSIBLE	ADP // ACETYL-P	ATP // ACET	EC-2.7.2.1 // EC-2.7.2.15
BUTYRATE-KINASE-RXN	But	REVERSIBLE	BUTYRYL-P // ADP	BUTYRIC_ACID // ATP	EC-2.7.2.7 // EC-2.7.2.14
R11-RXN	Acetate	REVERSIBLE	BUTYRIC_ACID // ACETYL-COA	BUTYRYL-COA // ACET	EC-2.8.3.1 // EC-2.8.3.8
R11-RXN	But	REVERSIBLE	BUTYRIC_ACID // ACETYL-COA	BUTYRYL-COA // ACET	EC-2.8.3.1 // EC-2.8.3.8
2.8.3.9-RXN	But	REVERSIBLE	BUTYRIC_ACID // ACETOACETYL-COA	BUTYRYL-COA // 3-KETOBUTYRATE	EC-2.8.3.9
ACETATE--COA-LIGASE-ADP-FORMING-RXN	Acetate	REVERSIBLE	Pi // ACETYL-COA // ADP	CO-A // ACET // ATP	EC-6.2.1.13
ACETATE--COA-LIGASE-RXN	Acetate	REVERSIBLE	ACETYL-COA // PPI // AMP	CO-A // ACET // ATP	EC-6.2.1.1
RXN-11039	eh	REVERSIBLE	ACETALD // Ubiquinols	ETOH // Ubiquinones	EC-1.1.5.5
ALCOHOL-DEHYDROG-RXN	eh	REVERSIBLE	ACETALD // NADH // PROTON	ETOH // NAD	EC-1.1.1.1
BRANCHED-CHAIN-FATTY-ACID-KINASE-RXN	ISB-ISC	REVERSIBLE	ISOBUTANOATE-P // ADP	ISOBUTYRATE // ATP	EC-2.7.2.14
ALANINE--GLYOXYLATE-AMINOTRANSFERASE-RXN	GLY	REVERSIBLE	PYRUVATE // GLY	L-ALPHA-ALANINE // GLYOX	EC-2.6.1.44
LTAA-RXN	GLY	REVERSIBLE	GLY // ACETALD	L-ALLO-THREONINE	EC-4.1.2.48 // EC-4.1.2.49
SERINE--GLYOXYLATE-AMINOTRANSFERASE-RXN	GLY	REVERSIBLE	OH-PYR // GLY	SER // GLYOX	EC-2.6.1.45
THREONINE-ALDOLASE-RXN	GLY	REVERSIBLE	GLY // ACETALD	THR	EC-4.1.2.5 // EC-4.1.2.48
RXN-21792	Valerate	REVERSIBLE	ADP // CPD-23649	VALERATE // ATP	EC-2.7.2.7 // EC-2.7.2.14
PROPKIN-RXN	Prop	REVERSIBLE	PROPIONYL-P // ADP	PROPIONATE // ATP	EC-2.7.2.1 // EC-2.7.2.7 // EC-2.7.2.14 // EC-2.7.2.15
PROPANOATECOA-LIGASE-RXN	Prop	REVERSIBLE	PROPIONYL-COA // ADP // Pi	PROPIONATE // CO-A // ATP	EC-6.2.1.13
LACCOA-RXN	Prop	REVERSIBLE	PROPIONATE // D-LACTOYL-COA	PROPIONYL-COA // D-LACTATE	EC-2.8.3.1
RXN0-268	Prop	REVERSIBLE	PROPIONATE // SUC-COA	PROPIONYL-COA // SUC	EC-2.8.3.27
RXN-8807	Acetate	REVERSIBLE	SUC // ACETYL-COA	SUC-COA // ACET	EC-2.8.3.18
RXN-18432	Lactate	REVERSIBLE	2-KETOGLUTARATE // D-LACTATE	R-2-HYDROXYGLUTARATE // PYRUVATE	EC-1.1.99.40
DLACTDEHYDROGNAD-RXN	Lactate	REVERSIBLE	PYRUVATE // NADH // PROTON	D-LACTATE // NAD	EC-1.1.1.28
LACTATE-RACEMASE-RXN	Lactate	REVERSIBLE	D-LACTATE	L-LACTATE	EC-5.1.2.1
LACTATE-RACEMASE-RXN	Lactate	REVERSIBLE	D-LACTATE	L-LACTATE	EC-5.1.2.1
L-LACTATE-DEHYDROGENASE-RXN	Lactate	REVERSIBLE	PYRUVATE // NADH // PROTON	L-LACTATE // NAD	EC-1.1.1.27
LACTATE-MALATE-TRANSHYDROGENASE-RXN	Lactate	REVERSIBLE	PYRUVATE // MAL	L-LACTATE // OXALACETIC_ACID	EC-1.1.99.7
RXN-15723	Lactate	REVERSIBLE	ACET // D-LACTOYL-COA	ACETYL-COA // D-LACTATE	EC-2.8.3.1
RXN-15724	Lactate	REVERSIBLE	ACET // LACTOYL-COA	ACETYL-COA // L-LACTATE	EC-2.8.3.1
BRANCHED-CHAINAMINOTRANSFERILEU-RXN	ile	REVERSIBLE	GLT // 2-KETO-3-METHYL-VALERATE	ILE // 2-KETOGLUTARATE	EC-2.6.1.42
LEUCINE-23-AMINOMUTASE-RXN	ile	REVERSIBLE	CPD-2041	LEU	EC-5.4.3.7
BRANCHED-CHAINAMINOTRANSFERLEU-RXN	LEU	REVERSIBLE	GLT // 2K-4CH3-PENTANOATE	LEU // 2-KETOGLUTARATE	EC-2.6.1.6 // EC-2.6.1.42
LACCOA-RXN	Lactate	REVERSIBLE	PROPIONATE // D-LACTOYL-COA	PROPIONYL-COA // D-LACTATE	EC-2.8.3.1
ACECOATRANS-RXN	Acetate	PHYSIOL-LEFT-TO-RIGHT	CPD66-39 // ACETYL-COA	ACET	EC-2.8.3.8
RXN-20497	GLY	PHYSIOL-LEFT-TO-RIGHT	PedF-intermediate-3 // PedI-PKS // PedD-ACP // CARBON-DIOXIDE // ADENOSYL-HOMO-CYS // WATER // NADP // AMP // PPI	GLY	EC-2.3.1.M81
RXN3O-9872	eh	PHYSIOL-LEFT-TO-RIGHT	Medium-Chain-Acyl-Ethyl-Esters // CO-A	ETOH	EC-2.3.1
RXN-21246	eh	PHYSIOL-LEFT-TO-RIGHT	ACETALD // Donor-H2	ETOH	EC-1.1.99.36
RXN3O-9876	eh	PHYSIOL-LEFT-TO-RIGHT	CPD-22380 // CO-A	ETOH	EC-2.3.1
RXN3O-9873	eh	PHYSIOL-LEFT-TO-RIGHT	CPD-10093 // CO-A	ETOH	EC-2.3.1
RXN3O-9875	eh	PHYSIOL-LEFT-TO-RIGHT	CPD-22379 // CO-A	ETOH	EC-2.3.1
RXN-19194	Valerate	PHYSIOL-LEFT-TO-RIGHT	PENTANOYLCOA-CPD // AMP // PPI	VALERATE	EC-6.2.1.2
RXN-16836	Lactate	PHYSIOL-LEFT-TO-RIGHT	PYRUVATE // NADH // Oxidized-ferredoxins	D-LACTATE	EC-1.1.1.436
1.1.2.5-RXN	Lactate	PHYSIOL-LEFT-TO-RIGHT	PYRUVATE // Reduced-cytochromes-c553 // PROTON	D-LACTATE	EC-1.1.2.5
D-2-HYDROXY-ACID-DEHYDROGENASE-RXN	Lactate	PHYSIOL-LEFT-TO-RIGHT	PYRUVATE // Donor-H2	D-LACTATE	EC-1.1.99.6
LACTATE-ALDOLASE-RXN	Lactate	PHYSIOL-LEFT-TO-RIGHT	FORMATE // ACETALD	L-LACTATE	EC-4.1.2.36
L-LACTATE-DEHYDROGENASE-CYTOCHROME-RXN	Lactate	PHYSIOL-LEFT-TO-RIGHT	PYRUVATE // Cytochromes-C-Reduced // PROTON	L-LACTATE	EC-1.1.2.3
RXN-11298	Lactate	PHYSIOL-LEFT-TO-RIGHT	CPD-12247 // ADP // Pi	D-LACTATE	EC-6.1.2.1
ILEDEAMINE-RXN	ile	PHYSIOL-LEFT-TO-RIGHT	AMMONIUM // 2-KETO-3-METHYL-VALERATE // NADH // PROTON	ILE	EC-1.4.1.9
LEUCINE-DEHYDROGENASE-RXN	LEU	PHYSIOL-LEFT-TO-RIGHT	PROTON // AMMONIUM // NADH // 2K-4CH3-PENTANOATE	LEU	EC-1.4.1.9
RXN-21605	But	PHYSIOL-LEFT-TO-RIGHT	BUTYRIC_ACID	BUTANAL // WATER // Oxidized-ferredoxins	EC-1.2.7.5
RXN-21606	Prop	PHYSIOL-LEFT-TO-RIGHT	PROPIONATE	CPD-665 // WATER // Oxidized-ferredoxins	EC-1.2.7.5
4-ACETAMIDOBUTYRYL-COA-DEACETYLASE-RXN	Acetate	PHYSIOL-LEFT-TO-RIGHT	ACET	4-ACETAMIDOBUTANOYL // WATER	EC-3.5.1.51
AMINOBUTDEHYDROG-RXN	gaba	PHYSIOL-LEFT-TO-RIGHT	4-AMINO-BUTYRATE	4-AMINO-BUTYRALDEHYDE // NAD // WATER	EC-1.2.1.19
RXN-21419	gaba	PHYSIOL-LEFT-TO-RIGHT	4-AMINO-BUTYRATE	4-AMINOBUTANOYL-COA // WATER	EC-3.5.1.51
AMVAL-RXN	Acetate	LEFT-TO-RIGHT	ACET	5-ACETAMIDOVALERATE // WATER	EC-3.5.1
6-ACETYLGLUCOSE-DEACETYLASE-RXN	Acetate	PHYSIOL-LEFT-TO-RIGHT	ACET	CPD-522 // WATER	EC-3.1.1.33
RXN-21603	Acetate	PHYSIOL-LEFT-TO-RIGHT	ACET	ACETALD // WATER // Oxidized-ferredoxins	EC-1.2.7.5
RXN0-3962	Acetate	PHYSIOL-LEFT-TO-RIGHT	ACET	ACETALD // NADP // WATER	EC-1.2.1.4
RXN-8889	Acetate	LEFT-TO-RIGHT	ACET	ACETYL-COA // 4-HYDROXY-BUTYRATE	EC-2.8.3.M6
5-HYDROXYPENTANOATE-COA-TRANSFERASE-RXN	Acetate	PHYSIOL-LEFT-TO-RIGHT	ACET	ACETYL-COA // 5-HYDROXYPENTANOATE	EC-2.8.3.14
RXN-15008	Acetate	LEFT-TO-RIGHT	ACET	ACETYL-COA // CROTONATE	EC-2.8.3
ACETYL-COA-HYDROLASE-RXN	Acetate	PHYSIOL-LEFT-TO-RIGHT	ACET	WATER // ACETYL-COA	EC-3.1.2.1
MALONATE-COA-TRANSFERASE-RXN	Acetate	PHYSIOL-LEFT-TO-RIGHT	ACET	ACETYL-COA // MALONATE	EC-2.8.3.3
ACETYLPYRUVATE-HYDROLASE-RXN	Acetate	LEFT-TO-RIGHT	ACET	CPD-612 // WATER	EC-3.7.1.6
2-ENOATE-REDUCTASE-RXN	Butate	PHYSIOL-RIGHT-TO-LEFT	BUTYRIC_ACID	CROTONATE // NADH // PROTON	EC-1.3.1.31
CITLY-RXN	Acetate	PHYSIOL-LEFT-TO-RIGHT	ACET	CIT	EC-4.1.3.6
RXN0-5234	GLY	PHYSIOL-LEFT-TO-RIGHT	GLY	ALLO-THR	EC-4.1.2
RXN0-6977	GLY	PHYSIOL-LEFT-TO-RIGHT	GLY	ALA-GLY // WATER	EC-3.4.13.18
GLUTDECARBOX-RXN	gaba	PHYSIOL-LEFT-TO-RIGHT	4-AMINO-BUTYRATE	GLT // PROTON	EC-4.1.1.15
RXN-19735	Acetate	PHYSIOL-LEFT-TO-RIGHT	ACET	MALONATE // PROTON	EC-4.1.1.88
RXN-17572	Acetate	LEFT-TO-RIGHT	ACET	METHYL-ACETATE // WATER	EC-3.1.1.114
OXALOACETASE-RXN	Acetate	LEFT-TO-RIGHT	ACET	OXALACETIC_ACID // WATER	EC-3.7.1.1
RXN-23703	Prop	PHYSIOL-RIGHT-TO-LEFT	PROPIONATE	ACRYLATE // NADH // PROTON	EC-1.3.1.125
RXN-7938	Prop	PHYSIOL-LEFT-TO-RIGHT	PROPIONATE	PROPIONYL-COA // WATER	EC-3.1.2.18
LACTALDDEHYDROG-RXN	Lactate	PHYSIOL-LEFT-TO-RIGHT	L-LACTATE	LACTALD // NAD // WATER	EC-1.2.1.22
RXN-16819	Lactate	PHYSIOL-LEFT-TO-RIGHT	L-LACTATE	MAL // PROTON	EC-4.1.1.101
RXN0-6979	LEU	PHYSIOL-LEFT-TO-RIGHT	LEU	CPD-13398 // WATER	EC-3.4.13.18
RXN0-3281	HF	PHYSIOL-LEFT-TO-RIGHT	CARBON-DIOXIDE // PROTON // Reduced-ferredoxins	FORMATE // Oxidized-ferredoxins	EC-1.17.98.4
PYRUFLAVREDUCT-RXN	HF	REVERSIBLE	ACETYL-COA // CARBON-DIOXIDE // Reduced-ferredoxins // PROTON	PYRUVATE // CO-A // Oxidized-ferredoxins	EC-1.2.7.1
ACETYL-COA-ACETYLTRANSFER-RXN	ac	REVERSIBLE	ACETOACETYL-COA // CO-A	ACETYL-COA	EC-2.3.1.16 // EC-2.3.1.9
FORMATETHFLIG-RXN	CO2	PHYSIOL-LEFT-TO-RIGHT	FORMYL-THF-GLU-N // ADP // Pi	THF-GLU-N // ATP // FORMATE	EC-6.3.4.3
METHYLENETHFDEHYDROG-NADP-RXN	CO2	REVERSIBLE	5-10-METHENYL-THF-GLU-N // NADPH	METHYLENE-THF-GLU-N // NADP	EC-1.5.1.5
1.5.1.20-RXN	CO2	REVERSIBLE	METHYLENE-THF-GLU-N // NADH-P-OR-NOP // PROTON	5-METHYL-THF-GLU-N // NAD-P-OR-NOP	EC-1.5.1.20
METHENYLTHFCYCLOHYDRO-RXN	CO2	REVERSIBLE	FORMYL-THF-GLU-N // PROTON	5-10-METHENYL-THF-GLU-N // WATER	EC-3.5.4.9
HEXOKINASE-RXN	GL	PHYSIOL-LEFT-TO-RIGHT	D-HEXOSE-6-PHOSPHATE // ADP // PROTON	D-Hexoses // ATP	EC-2.7.1.1
6PFRUCTPHOS-RXN	GL	LEFT-TO-RIGHT	PROTON // ADP // FRUCTOSE-16-DIPHOSPHATE	ATP // FRUCTOSE-6P	EC-2.7.1.11
PEPDEPHOS-RXN	GL	PHYSIOL-RIGHT-TO-LEFT	PYRUVATE // ATP	PROTON // PHOSPHO-ENOL-PYRUVATE // ADP	EC-2.7.1.40
RXN-20153	Valerate	REVERSIBLE	3-Oxoacyl-CoAs // CO-A	ACYL-COA // ACETYL-COA	EC-2.3.1.16
3-HYDROXYBUTYRYL-COA-DEHYDROGENASE-RXN	Valerate	PHYSIOL-RIGHT-TO-LEFT	S-3-HYDROXYBUTANOYL-COA // NADP	ACETOACETYL-COA // NADPH // PROTON	EC-1.1.1.157
ENOYL-COA-HYDRAT-RXN	Valerate	REVERSIBLE	TRANS-D2-ENOYL-COA // WATER	L-3-HYDROXYACYL-COA	EC-4.2.1.17
RXN-13449	Valerate	LEFT-TO-RIGHT	Short-Chain-Trans-23-Dehydroacyl-CoA // ETF-Reduced	Short-Chain-234-Saturated-acyl-CoAs // ETF-Oxidized // PROTON	EC-1.3.8.1
3.1.2.14-RXN	Valerate	PHYSIOL-LEFT-TO-RIGHT	ACP // OLEATE-CPD // PROTON	Oleoyl-ACPs // WATER	EC-3.1.2.14
1.2.4.4-RXN	CP	REVERSIBLE	BCAA-dehydrogenase-2MP-DH-lipoyl // CARBON-DIOXIDE	2-KETO-ISOVALERATE // BCAA-dehydrogenase-lipoyl // PROTON	EC-1.2.4.4
2.3.1.168-RXN	CP	REVERSIBLE	BCAA-dehydrogenase-2MP-DH-lipoyl // CO-A	ISOBUTYRYL-COA // BCAA-dehydrogenase-DH-lipoyl	EC-2.3.1.168
3.1.2.14-RXN	ISB-ISC	PHYSIOL-LEFT-TO-RIGHT	ACP // OLEATE-CPD // PROTON	Oleoyl-ACPs // WATER	EC-3.1.2.14

### Sheet: Sheet2
RX_ID	Matches	Reaction.Direction	Products.of.reaction	Reactants.of.reaction	EC.Number
CITRAMALATE-LYASE-RXN	ACET	REVERSIBLE	PYRUVATE // ACET	S-CITRAMALATE	EC-4.1.3.22
RXN-13328	GLY	REVERSIBLE	SUCC-S-ALD // GLY	4-AMINO-BUTYRATE // GLYOX	EC-2.6.1.96
RXN-13328	4-AMINO-BUTYRATE	REVERSIBLE	SUCC-S-ALD // GLY	4-AMINO-BUTYRATE // GLYOX	EC-2.6.1.96
VALGLU-RXN	ACET	REVERSIBLE	GLT // CPD-280 // ACET	WATER // 5-ACETAMIDOVALERATE // 2-KETOGLUTARATE	EC-2.6.1
R562-RXN	CPD-884	REVERSIBLE	6-OXO-HEXANOATE // GLT	CPD-884 // 2-KETOGLUTARATE	EC-2.6.1.116
GLUTACONATE-COA-TRANSFERASE-RXN	ACET	REVERSIBLE	ACET // GLUTACONYL-COA	ACETYL-COA // GLUTACONATE	EC-2.8.3.12
RXN-15723	ACET	REVERSIBLE	ACET // D-LACTOYL-COA	ACETYL-COA // D-LACTATE	EC-2.8.3.1
RXN-15724	ACET	REVERSIBLE	ACET // LACTOYL-COA	ACETYL-COA // L-LACTATE	EC-2.8.3.1
ACETOACETYL-COA-TRANSFER-RXN	ACET	REVERSIBLE	ACET // ACETOACETYL-COA	ACETYL-COA // 3-KETOBUTYRATE	EC-2.8.3.9
2.8.3.10-RXN	ACET	REVERSIBLE	ACET // 3S-CITRYL-COA	ACETYL-COA // CIT	EC-2.8.3.10
RXN0-7075	ACET	REVERSIBLE	OXALYL-COA // ACET	ACETYL-COA // OXALATE	EC-2.8.3.19
PROPIONATE-COA-TRANSFERASE-RXN	ACET	REVERSIBLE	ACET // PROPIONYL-COA	ACETYL-COA // PROPIONATE	EC-2.8.3.1
PROPIONATE-COA-TRANSFERASE-RXN	PROPIONATE	REVERSIBLE	ACET // PROPIONYL-COA	ACETYL-COA // PROPIONATE	EC-2.8.3.1
ACETATEKIN-RXN	ACET	REVERSIBLE	ADP // ACETYL-P	ATP // ACET	EC-2.7.2.1 // EC-2.7.2.15
BUTYRATE-KINASE-RXN	BUTYRIC_ACID	REVERSIBLE	BUTYRYL-P // ADP	BUTYRIC_ACID // ATP	EC-2.7.2.7 // EC-2.7.2.14
R11-RXN	ACET	REVERSIBLE	BUTYRIC_ACID // ACETYL-COA	BUTYRYL-COA // ACET	EC-2.8.3.1 // EC-2.8.3.8
R11-RXN	BUTYRIC_ACID	REVERSIBLE	BUTYRIC_ACID // ACETYL-COA	BUTYRYL-COA // ACET	EC-2.8.3.1 // EC-2.8.3.8
2.8.3.9-RXN	BUTYRIC_ACID	REVERSIBLE	BUTYRIC_ACID // ACETOACETYL-COA	BUTYRYL-COA // 3-KETOBUTYRATE	EC-2.8.3.9
ACETATE--COA-LIGASE-ADP-FORMING-RXN	ACET	REVERSIBLE	Pi // ACETYL-COA // ADP	CO-A // ACET // ATP	EC-6.2.1.13
ACETATE--COA-LIGASE-RXN	ACET	REVERSIBLE	ACETYL-COA // PPI // AMP	CO-A // ACET // ATP	EC-6.2.1.1
RXN-11039	ETOH	REVERSIBLE	ACETALD // Ubiquinols	ETOH // Ubiquinones	EC-1.1.5.5
ALCOHOL-DEHYDROG-RXN	ETOH	REVERSIBLE	ACETALD // NADH // PROTON	ETOH // NAD	EC-1.1.1.1
BRANCHED-CHAIN-FATTY-ACID-KINASE-RXN	ISOBUTYRATE	REVERSIBLE	ISOBUTANOATE-P // ADP	ISOBUTYRATE // ATP	EC-2.7.2.14
ALANINE--GLYOXYLATE-AMINOTRANSFERASE-RXN	GLY	REVERSIBLE	PYRUVATE // GLY	L-ALPHA-ALANINE // GLYOX	EC-2.6.1.44
LTAA-RXN	GLY	REVERSIBLE	GLY // ACETALD	L-ALLO-THREONINE	EC-4.1.2.48 // EC-4.1.2.49
SERINE--GLYOXYLATE-AMINOTRANSFERASE-RXN	GLY	REVERSIBLE	OH-PYR // GLY	SER // GLYOX	EC-2.6.1.45
THREONINE-ALDOLASE-RXN	GLY	REVERSIBLE	GLY // ACETALD	THR	EC-4.1.2.5 // EC-4.1.2.48
RXN-21792	VALERATE	REVERSIBLE	ADP // CPD-23649	VALERATE // ATP	EC-2.7.2.7 // EC-2.7.2.14
PROPKIN-RXN	PROPIONATE	REVERSIBLE	PROPIONYL-P // ADP	PROPIONATE // ATP	EC-2.7.2.1 // EC-2.7.2.7 // EC-2.7.2.14 // EC-2.7.2.15
PROPANOATECOA-LIGASE-RXN	PROPIONATE	REVERSIBLE	PROPIONYL-COA // ADP // Pi	PROPIONATE // CO-A // ATP	EC-6.2.1.13
LACCOA-RXN	PROPIONATE	REVERSIBLE	PROPIONATE // D-LACTOYL-COA	PROPIONYL-COA // D-LACTATE	EC-2.8.3.1
RXN0-268	PROPIONATE	REVERSIBLE	PROPIONATE // SUC-COA	PROPIONYL-COA // SUC	EC-2.8.3.27
RXN-8807	ACET	REVERSIBLE	SUC // ACETYL-COA	SUC-COA // ACET	EC-2.8.3.18
RXN-18432	D-LACTATE	REVERSIBLE	2-KETOGLUTARATE // D-LACTATE	R-2-HYDROXYGLUTARATE // PYRUVATE	EC-1.1.99.40
DLACTDEHYDROGNAD-RXN	D-LACTATE	REVERSIBLE	PYRUVATE // NADH // PROTON	D-LACTATE // NAD	EC-1.1.1.28
LACTATE-RACEMASE-RXN	D-LACTATE	REVERSIBLE	D-LACTATE	L-LACTATE	EC-5.1.2.1
LACTATE-RACEMASE-RXN	L-LACTATE	REVERSIBLE	D-LACTATE	L-LACTATE	EC-5.1.2.1
L-LACTATE-DEHYDROGENASE-RXN	L-LACTATE	REVERSIBLE	PYRUVATE // NADH // PROTON	L-LACTATE // NAD	EC-1.1.1.27
LACTATE-MALATE-TRANSHYDROGENASE-RXN	L-LACTATE	REVERSIBLE	PYRUVATE // MAL	L-LACTATE // OXALACETIC_ACID	EC-1.1.99.7
RXN-15723	D-LACTATE	REVERSIBLE	ACET // D-LACTOYL-COA	ACETYL-COA // D-LACTATE	EC-2.8.3.1
RXN-15724	L-LACTATE	REVERSIBLE	ACET // LACTOYL-COA	ACETYL-COA // L-LACTATE	EC-2.8.3.1
BRANCHED-CHAINAMINOTRANSFERILEU-RXN	ILE	REVERSIBLE	GLT // 2-KETO-3-METHYL-VALERATE	ILE // 2-KETOGLUTARATE	EC-2.6.1.42
LEUCINE-23-AMINOMUTASE-RXN	LEU	REVERSIBLE	CPD-2041	LEU	EC-5.4.3.7
BRANCHED-CHAINAMINOTRANSFERLEU-RXN	LEU	REVERSIBLE	GLT // 2K-4CH3-PENTANOATE	LEU // 2-KETOGLUTARATE	EC-2.6.1.6 // EC-2.6.1.42
LACCOA-RXN	D-LACTATE	REVERSIBLE	PROPIONATE // D-LACTOYL-COA	PROPIONYL-COA // D-LACTATE	EC-2.8.3.1
ACECOATRANS-RXN	ACET	PHYSIOL-LEFT-TO-RIGHT	CPD66-39 // ACETYL-COA	ACET	EC-2.8.3.8
RXN-20497	GLY	PHYSIOL-LEFT-TO-RIGHT	PedF-intermediate-3 // PedI-PKS // PedD-ACP // CARBON-DIOXIDE // ADENOSYL-HOMO-CYS // WATER // NADP // AMP // PPI	GLY	EC-2.3.1.M81
RXN3O-9872	ETOH	PHYSIOL-LEFT-TO-RIGHT	Medium-Chain-Acyl-Ethyl-Esters // CO-A	ETOH	EC-2.3.1
RXN-21246	ETOH	PHYSIOL-LEFT-TO-RIGHT	ACETALD // Donor-H2	ETOH	EC-1.1.99.36
RXN3O-9876	ETOH	PHYSIOL-LEFT-TO-RIGHT	CPD-22380 // CO-A	ETOH	EC-2.3.1
RXN3O-9873	ETOH	PHYSIOL-LEFT-TO-RIGHT	CPD-10093 // CO-A	ETOH	EC-2.3.1
RXN3O-9875	ETOH	PHYSIOL-LEFT-TO-RIGHT	CPD-22379 // CO-A	ETOH	EC-2.3.1
RXN-19194	VALERATE	PHYSIOL-LEFT-TO-RIGHT	PENTANOYLCOA-CPD // AMP // PPI	VALERATE	EC-6.2.1.2
RXN-16836	D-LACTATE	PHYSIOL-LEFT-TO-RIGHT	PYRUVATE // NADH // Oxidized-ferredoxins	D-LACTATE	EC-1.1.1.436
1.1.2.5-RXN	D-LACTATE	PHYSIOL-LEFT-TO-RIGHT	PYRUVATE // Reduced-cytochromes-c553 // PROTON	D-LACTATE	EC-1.1.2.5
D-2-HYDROXY-ACID-DEHYDROGENASE-RXN	D-LACTATE	PHYSIOL-LEFT-TO-RIGHT	PYRUVATE // Donor-H2	D-LACTATE	EC-1.1.99.6
LACTATE-ALDOLASE-RXN	L-LACTATE	PHYSIOL-LEFT-TO-RIGHT	FORMATE // ACETALD	L-LACTATE	EC-4.1.2.36
L-LACTATE-DEHYDROGENASE-CYTOCHROME-RXN	L-LACTATE	PHYSIOL-LEFT-TO-RIGHT	PYRUVATE // Cytochromes-C-Reduced // PROTON	L-LACTATE	EC-1.1.2.3
RXN-11298	D-LACTATE	PHYSIOL-LEFT-TO-RIGHT	CPD-12247 // ADP // Pi	D-LACTATE	EC-6.1.2.1
ILEDEAMINE-RXN	ILE	PHYSIOL-LEFT-TO-RIGHT	AMMONIUM // 2-KETO-3-METHYL-VALERATE // NADH // PROTON	ILE	EC-1.4.1.9
LEUCINE-DEHYDROGENASE-RXN	LEU	PHYSIOL-LEFT-TO-RIGHT	PROTON // AMMONIUM // NADH // 2K-4CH3-PENTANOATE	LEU	EC-1.4.1.9
RXN-21605	BUTYRIC_ACID	PHYSIOL-LEFT-TO-RIGHT	BUTYRIC_ACID	BUTANAL // WATER // Oxidized-ferredoxins	EC-1.2.7.5
RXN-21606	PROPIONATE	PHYSIOL-LEFT-TO-RIGHT	PROPIONATE	CPD-665 // WATER // Oxidized-ferredoxins	EC-1.2.7.5
4-ACETAMIDOBUTYRYL-COA-DEACETYLASE-RXN	ACET	PHYSIOL-LEFT-TO-RIGHT	ACET	4-ACETAMIDOBUTANOYL // WATER	EC-3.5.1.51
AMINOBUTDEHYDROG-RXN	4-AMINO-BUTYRATE	PHYSIOL-LEFT-TO-RIGHT	4-AMINO-BUTYRATE	4-AMINO-BUTYRALDEHYDE // NAD // WATER	EC-1.2.1.19
RXN-21419	4-AMINO-BUTYRATE	PHYSIOL-LEFT-TO-RIGHT	4-AMINO-BUTYRATE	4-AMINOBUTANOYL-COA // WATER	EC-3.5.1.51
AMVAL-RXN	ACET	LEFT-TO-RIGHT	ACET	5-ACETAMIDOVALERATE // WATER	EC-3.5.1
6-ACETYLGLUCOSE-DEACETYLASE-RXN	ACET	PHYSIOL-LEFT-TO-RIGHT	ACET	CPD-522 // WATER	EC-3.1.1.33
RXN-21603	ACET	PHYSIOL-LEFT-TO-RIGHT	ACET	ACETALD // WATER // Oxidized-ferredoxins	EC-1.2.7.5
RXN0-3962	ACET	PHYSIOL-LEFT-TO-RIGHT	ACET	ACETALD // NADP // WATER	EC-1.2.1.4
RXN-8889	ACET	LEFT-TO-RIGHT	ACET	ACETYL-COA // 4-HYDROXY-BUTYRATE	EC-2.8.3.M6
5-HYDROXYPENTANOATE-COA-TRANSFERASE-RXN	ACET	PHYSIOL-LEFT-TO-RIGHT	ACET	ACETYL-COA // 5-HYDROXYPENTANOATE	EC-2.8.3.14
RXN-15008	ACET	LEFT-TO-RIGHT	ACET	ACETYL-COA // CROTONATE	EC-2.8.3
ACETYL-COA-HYDROLASE-RXN	ACET	PHYSIOL-LEFT-TO-RIGHT	ACET	WATER // ACETYL-COA	EC-3.1.2.1
MALONATE-COA-TRANSFERASE-RXN	ACET	PHYSIOL-LEFT-TO-RIGHT	ACET	ACETYL-COA // MALONATE	EC-2.8.3.3
ACETYLPYRUVATE-HYDROLASE-RXN	ACET	LEFT-TO-RIGHT	ACET	CPD-612 // WATER	EC-3.7.1.6
2-ENOATE-REDUCTASE-RXN	BUTYRIC_ACID	PHYSIOL-RIGHT-TO-LEFT	BUTYRIC_ACID	CROTONATE // NADH // PROTON	EC-1.3.1.31
CITLY-RXN	ACET	PHYSIOL-LEFT-TO-RIGHT	ACET	CIT	EC-4.1.3.6
RXN0-5234	GLY	PHYSIOL-LEFT-TO-RIGHT	GLY	ALLO-THR	EC-4.1.2
RXN0-6977	GLY	PHYSIOL-LEFT-TO-RIGHT	GLY	ALA-GLY // WATER	EC-3.4.13.18
GLUTDECARBOX-RXN	4-AMINO-BUTYRATE	PHYSIOL-LEFT-TO-RIGHT	4-AMINO-BUTYRATE	GLT // PROTON	EC-4.1.1.15
RXN-19735	ACET	PHYSIOL-LEFT-TO-RIGHT	ACET	MALONATE // PROTON	EC-4.1.1.88
RXN-17572	ACET	LEFT-TO-RIGHT	ACET	METHYL-ACETATE // WATER	EC-3.1.1.114
OXALOACETASE-RXN	ACET	LEFT-TO-RIGHT	ACET	OXALACETIC_ACID // WATER	EC-3.7.1.1
RXN-23703	PROPIONATE	PHYSIOL-RIGHT-TO-LEFT	PROPIONATE	ACRYLATE // NADH // PROTON	EC-1.3.1.125
RXN-7938	PROPIONATE	PHYSIOL-LEFT-TO-RIGHT	PROPIONATE	PROPIONYL-COA // WATER	EC-3.1.2.18
LACTALDDEHYDROG-RXN	L-LACTATE	PHYSIOL-LEFT-TO-RIGHT	L-LACTATE	LACTALD // NAD // WATER	EC-1.2.1.22
RXN-16819	L-LACTATE	PHYSIOL-LEFT-TO-RIGHT	L-LACTATE	MAL // PROTON	EC-4.1.1.101
RXN0-6979	LEU	PHYSIOL-LEFT-TO-RIGHT	LEU	CPD-13398 // WATER	EC-3.4.13.18
RXN0-3281	HF	PHYSIOL-LEFT-TO-RIGHT	CARBON-DIOXIDE // PROTON // Reduced-ferredoxins	FORMATE // Oxidized-ferredoxins	EC-1.17.98.4
PYRUFLAVREDUCT-RXN	HF	REVERSIBLE	ACETYL-COA // CARBON-DIOXIDE // Reduced-ferredoxins // PROTON	PYRUVATE // CO-A // Oxidized-ferredoxins	EC-1.2.7.1
ACETYL-COA-ACETYLTRANSFER-RXN	ACoA	REVERSIBLE	ACETOACETYL-COA // CO-A	ACETYL-COA	EC-2.3.1.16 // EC-2.3.1.9
FORMATETHFLIG-RXN	CO2	PHYSIOL-LEFT-TO-RIGHT	FORMYL-THF-GLU-N // ADP // Pi	THF-GLU-N // ATP // FORMATE	EC-6.3.4.3
METHYLENETHFDEHYDROG-NADP-RXN	CO2	REVERSIBLE	5-10-METHENYL-THF-GLU-N // NADPH	METHYLENE-THF-GLU-N // NADP	EC-1.5.1.5
1.5.1.20-RXN	CO2	REVERSIBLE	METHYLENE-THF-GLU-N // NADH-P-OR-NOP // PROTON	5-METHYL-THF-GLU-N // NAD-P-OR-NOP	EC-1.5.1.20
METHENYLTHFCYCLOHYDRO-RXN	CO2	REVERSIBLE	FORMYL-THF-GLU-N // PROTON	5-10-METHENYL-THF-GLU-N // WATER	EC-3.5.4.9
HEXOKINASE-RXN	GL	PHYSIOL-LEFT-TO-RIGHT	D-HEXOSE-6-PHOSPHATE // ADP // PROTON	D-Hexoses // ATP	EC-2.7.1.1
6PFRUCTPHOS-RXN	GL	LEFT-TO-RIGHT	PROTON // ADP // FRUCTOSE-16-DIPHOSPHATE	ATP // FRUCTOSE-6P	EC-2.7.1.11
PEPDEPHOS-RXN	GL	PHYSIOL-RIGHT-TO-LEFT	PYRUVATE // ATP	PROTON // PHOSPHO-ENOL-PYRUVATE // ADP	EC-2.7.1.40
RXN-20153	VALERATE	REVERSIBLE	3-Oxoacyl-CoAs // CO-A	ACYL-COA // ACETYL-COA	EC-2.3.1.16
3-HYDROXYBUTYRYL-COA-DEHYDROGENASE-RXN	VALERATE	PHYSIOL-RIGHT-TO-LEFT	S-3-HYDROXYBUTANOYL-COA // NADP	ACETOACETYL-COA // NADPH // PROTON	EC-1.1.1.157
ENOYL-COA-HYDRAT-RXN	VALERATE	REVERSIBLE	TRANS-D2-ENOYL-COA // WATER	L-3-HYDROXYACYL-COA	EC-4.2.1.17
RXN-13449	VALERATE	LEFT-TO-RIGHT	Short-Chain-Trans-23-Dehydroacyl-CoA // ETF-Reduced	Short-Chain-234-Saturated-acyl-CoAs // ETF-Oxidized // PROTON	EC-1.3.8.1
3.1.2.14-RXN	VALERATE	PHYSIOL-LEFT-TO-RIGHT	ACP // OLEATE-CPD // PROTON	Oleoyl-ACPs // WATER	EC-3.1.2.14
1.2.4.4-RXN	CAPRO	REVERSIBLE	BCAA-dehydrogenase-2MP-DH-lipoyl // CARBON-DIOXIDE	2-KETO-ISOVALERATE // BCAA-dehydrogenase-lipoyl // PROTON	EC-1.2.4.4
2.3.1.168-RXN	CAPRO	REVERSIBLE	BCAA-dehydrogenase-2MP-DH-lipoyl // CO-A	ISOBUTYRYL-COA // BCAA-dehydrogenase-DH-lipoyl	EC-2.3.1.168
3.1.2.14-RXN	ISB-ISC	PHYSIOL-LEFT-TO-RIGHT	ACP // OLEATE-CPD // PROTON	Oleoyl-ACPs // WATER	EC-3.1.2.14

### Sheet: Sheet3
Matches				AC	Acetate	ACET
ACET	Acetate			GLY	Glycine	GLY
GLY	GLY			CP	Capronate	CPD-884
4-AMINO-BUTYRATE	GABA			PR	Propionate
ACET	Acetate			BT	Butyrate
CPD-884	CP			ETOH	Ethanol
ACET	Acetate			IBT	Isobutyrate
ACET	Acetate			VL	Valerate
ACET	Acetate			PR	Propionate
ACET	Acetate			D-L	D-Lactate
ACET	Acetate			L-L	L-Lactate
ACET	Acetate			ILE	Isoleucine
ACET	Acetate			LEU	Leucine
PROPIONATE	Propionate			GABA	gaba
ACET	Acetate			HF	Hydrogen formation
BUTYRIC_ACID	Butyr			ACoA	Acetyl-CoA
ACET	Acetate			ISB-ISC	Isobutyrate-isocapronate
BUTYRIC_ACID	Butyr
BUTYRIC_ACID	Butyr
ACET	Acetate
ACET	Acetate
ETOH	eh
ETOH	eh
ISOBUTYRATE	ISB-ISC
GLY	GLY
GLY	GLY
GLY	GLY
GLY	GLY
VALERATE	Valerate
PROPIONATE	Propionate
PROPIONATE	Propionate
PROPIONATE	Propionate
PROPIONATE	Propionate
ACET	Acetate
D-LACTATE	Lactate
D-LACTATE	Lactate
D-LACTATE	Lactate
L-LACTATE	Lactate
L-LACTATE	Lactate
L-LACTATE	Lactate
D-LACTATE	Lactate
L-LACTATE	Lactate
ILE	ile
LEU	ile
LEU	LEU
D-LACTATE	Lactate
ACET	Acetate
GLY	GLY
ETOH	eh
ETOH	eh
ETOH	eh
ETOH	eh
ETOH	eh
VALERATE	Valerate
D-LACTATE	Lactate
D-LACTATE	Lactate
D-LACTATE	Lactate
L-LACTATE	Lactate
L-LACTATE	Lactate
D-LACTATE	Lactate
ILE	ile
LEU	LEU
BUTYRIC_ACID	Butyr
PROPIONATE	Propionate
ACET	Acetate
4-AMINO-BUTYRATE	GABA
4-AMINO-BUTYRATE	GABA
ACET	Acetate
ACET	Acetate
ACET	Acetate
ACET	Acetate
ACET	Acetate
ACET	Acetate
ACET	Acetate
ACET	Acetate
ACET	Acetate
ACET	Acetate
BUTYRIC_ACID	Butyrate
ACET	Acetate
GLY	GLY
GLY	GLY
4-AMINO-BUTYRATE	GABA
ACET	Acetate
ACET	Acetate
ACET	Acetate
PROPIONATE	Propionate
PROPIONATE	Propionate
L-LACTATE	Lactate
L-LACTATE	Lactate
LEU	LEU
HF	HF
HF	HF
ACoA	ac
CO2	CO2
CO2	CO2
CO2	CO2
CO2	CO2
GL	GL
GL	GL
GL	GL
VALERATE	Valerate
VALERATE	Valerate
VALERATE	Valerate
VALERATE	Valerate
VALERATE	Valerate
CAPRO	CP
CAPRO	CP
ISB-ISC	ISB-ISC
